# The low complexity motif of cytoplasmic polyadenylation element binding protein 3 (CPEB3) is critical for the trafficking of its targets in neurons

**DOI:** 10.1101/2020.05.16.100032

**Authors:** Lenzie Ford, Arun Asok, Arielle D. Tripp, Cameron Parro, Michelle Fitzpatrick, Christopher A. de Solis, Neeva Shafiian, Luana Fioriti, Rajesh Kumar Soni, Eric R. Kandel

## Abstract

Biomolecular condensates, membraneless organelles found throughout the cell, play critical roles in many aspects of cellular function. Ribonucleoprotein granules (RNPs), a type of biomolecular condensate found in neurons that are necessary for local protein synthesis and are involved in long-term potentiation (LTP). Several RNA-binding proteins present in RNPs are necessary for the synaptic plasticity involved in LTP and long-term memory. Most of these proteins possess low complexity motifs, allowing for increased promiscuity. We explore the role the low complexity motif plays for RNA binding protein cytoplasmic polyadenylation element binding protein 3 (CPEB3), a protein necessary for long-term memory persistence. We found that RNA binding and SUMOylation are necessary for CPEB3 localization to the P body, thereby having functional implications on translation. Here, we investigate the role of the low complexity motif of CPEB3 and find that it is necessary for P body localization and downstream targeting for local protein synthesis.
