## Supplementary Data 3 for "The low complexity motif of cytoplasmic polyadenylation element binding protein 3 (CPEB3) is critical for the trafficking of its targets in neurons"

### Sheet: Sheet1
		Biological sample category	Biological sample name	MS/MS sample name	Protein name	Protein accession numbers	Database sources	Protein molecular weight (Da)	Protein identification probability	Exclusive unique peptide count	Exclusive unique spectrum count	Exclusive spectrum count	Percentage of total spectra	Percentage sequence coverage	Manual validation	Assigned	Spectrum name	Peptide sequence	Previous amino acid	Next amino acid	Peptide identification probability	Number of enzymatic termini	Fixed modifications identified by spectrum	Variable modifications identified by spectrum	Observed m/z	Actual peptide mass (AMU)	Calculated +1H Peptide Mass (AMU)	Spectrum charge	Actual minus calculated peptide mass (AMU)	Actual minus calculated peptide mass (PPM)	Retention Time (sec)	Precursor Intensity	Total Ion Current	Peptide start index	Peptide stop index
		Double-stranded RNA-binding protein Staufen homolog 2 OS=Mus musculus OX=10090 GN=Stau2 PE=1 SV=1	STAU2_MOUSE	uniprot-mouse-SwissProt_2019.Fasta	62536.6	0.999	1	1	1	4.14e-05	0.0228	possibly correct	TRUE	420_3,scan_4057,type_MSMS	VGNEVATGTGPNK	K	K	0.994	2			622.317	1242.62	1243.63	2	-0.000142	-0.1142	1197	0	29946	346	358	TRUE
		Eukaryotic initiation factor 4A-III OS=Mus musculus OX=10090 GN=Eif4a3 PE=1 SV=3	IF4A3_MOUSE	uniprot-mouse-SwissProt_2019.Fasta	46841.3	1	6	6	6	0.000232	0.197	possibly correct	TRUE	C3_1,scan_4852,type_MULTI-MSMS	DVIAQSQSGTGK	R	T	0.997	2			595.804	1189.59	1190.6	2	-0.000182	-0.1529	1305.3	12571000	91960.2	77	88	TRUE
		Eukaryotic initiation factor 4A-III OS=Mus musculus OX=10090 GN=Eif4a3 PE=1 SV=3	IF4A3_MOUSE	uniprot-mouse-SwissProt_2019.Fasta	46841.3	1	6	6	6	0.000232	0.197	possibly correct	TRUE	C3_1,scan_10180,type_MULTI-MSMS	ELAVQIQK	R	G	0.99	2			464.777	927.539	928.546	2	-0.000142	-0.1529	1906.02	10875000	322003	117	124	TRUE
		Eukaryotic initiation factor 4A-III OS=Mus musculus OX=10090 GN=Eif4a3 PE=1 SV=3	IF4A3_MOUSE	uniprot-mouse-SwissProt_2019.Fasta	46841.3	1	6	6	6	0.000232	0.197	possibly correct	FALSE	C3_1,scan_14645,type_MULTI-MSMS	GIYAYGFEKPSAIQQR	R	A	0.997	2			609.984	1826.93	1827.94	3	-0.000148	-0.08097	2365.86	136300000	1764160	52	67	FALSE	IF4A1_MOUSE
		Eukaryotic initiation factor 4A-III OS=Mus musculus OX=10090 GN=Eif4a3 PE=1 SV=3	IF4A3_MOUSE	uniprot-mouse-SwissProt_2019.Fasta	46841.3	1	6	6	6	0.000232	0.197	possibly correct	FALSE	C3_1,scan_14658,type_MULTI-MSMS	GIYAYGFEKPSAIQQR	R	A	0.997	2			914.473	1826.93	1827.94	2	-0.000142	-0.07768	2366.88	22444000	110265	52	67	FALSE	IF4A1_MOUSE
		Eukaryotic initiation factor 4A-III OS=Mus musculus OX=10090 GN=Eif4a3 PE=1 SV=3	IF4A3_MOUSE	uniprot-mouse-SwissProt_2019.Fasta	46841.3	1	6	6	6	0.000232	0.197	possibly correct	TRUE	C3_1,scan_14349,type_MSMS	GVAINFVK	K	N	0.984	2			424.255	846.496	847.504	2	-2.2e-05	-0.02596	2336.34	0	267080	375	382	TRUE
		Eukaryotic initiation factor 4A-III OS=Mus musculus OX=10090 GN=Eif4a3 PE=1 SV=3	IF4A3_MOUSE	uniprot-mouse-SwissProt_2019.Fasta	46841.3	1	6	6	6	0.000232	0.197	possibly correct	TRUE	C3_1,scan_9105,type_MULTI-MSMS	LDYGQHVVAGTPGR	K	V	0.99	2			490.588	1468.74	1469.75	3	-0.000178	-0.1211	1794.42	15275000	311925	153	166	TRUE
		Eukaryotic initiation factor 4A-III OS=Mus musculus OX=10090 GN=Eif4a3 PE=1 SV=3	IF4A3_MOUSE	uniprot-mouse-SwissProt_2019.Fasta	46841.3	1	6	6	6	0.000232	0.197	possibly correct	TRUE	C3_1,scan_26359,type_MULTI-MSMS	MLVLDEADEMLNK	K	G	0.997	2			760.87	1519.73	1520.73	2	-0.000262	-0.1723	3393	51881000	480938	183	195	TRUE
		Eukaryotic initiation factor 4A-III OS=Mus musculus OX=10090 GN=Eif4a3 PE=1 SV=3	IF4A3_MOUSE	uniprot-mouse-SwissProt_2019.Fasta	46841.3	1	6	6	6	0.000232	0.197	possibly correct	TRUE	C3_1,scan_21746,type_MULTI-MSMS	VLISTDVWAR	R	G	0.997	2			580.327	1158.64	1159.65	2	-6.2e-05	-0.05346	3009.06	19567000	392031	330	339	TRUE
		Protein mago nashi homolog 2 OS=Mus musculus OX=10090 GN=Magohb PE=2 SV=1	MGN2_MOUSE,MGN_MOUSE	uniprot-mouse-SwissProt_2019.Fasta	17092.4	1	2	2	2	7.72e-05	0.171	possibly correct	TRUE	C3_1,scan_21219,type_MULTI-MSMS	FGHEFLEFEFRPDGK	K	L	0.995	2			464.476	1853.87	1854.88	4	-0.000174	-0.09381	2965.26	9229600	308306	17	31	TRUE
		Protein mago nashi homolog 2 OS=Mus musculus OX=10090 GN=Magohb PE=2 SV=1	MGN2_MOUSE,MGN_MOUSE	uniprot-mouse-SwissProt_2019.Fasta	17092.4	1	2	2	2	7.72e-05	0.171	possibly correct	TRUE	C3_1,scan_25322,type_MULTI-MSMS	VFYYLVQDLK	R	C	0.997	2			644.353	1286.69	1287.7	2	-0.000102	-0.07921	3313.26	19608000	167499	121	130	TRUE
		Cytoplasmic FMR1-interacting protein 1 OS=Mus musculus OX=10090 GN=Cyfip1 PE=1 SV=1	CYFP1_MOUSE	uniprot-mouse-SwissProt_2019.Fasta	145246	0.998	1	1	1	3.86e-05	0.0263	possibly correct	FALSE	C3_1,scan_12236,type_MULTI-MSMS	NAFVTGIAR	R	Y	0.98	2			474.767	947.519	948.526	2	-2e-06	-0.002109	2112.66	12736000	272220	50	58	FALSE	CYFP2_MOUSE
		Cytoplasmic FMR1-interacting protein 1 OS=Mus musculus OX=10090 GN=Cyfip1 PE=1 SV=1	CYFP1_MOUSE	uniprot-mouse-SwissProt_2019.Fasta	145246	0.998	1	1	1	3.86e-05	0.0263	possibly correct	FALSE	C3_1,scan_22244,type_MULTI-MSMS	YAPLHLVPLIER	K	L	0.997	2			474.282	1419.82	1420.83	3	-0.000158	-0.1112	3049.98	23721000	306902	1054	1065	FALSE	CYFP2_MOUSE
		Cytoplasmic FMR1-interacting protein 1 OS=Mus musculus OX=10090 GN=Cyfip1 PE=1 SV=1	CYFP1_MOUSE	uniprot-mouse-SwissProt_2019.Fasta	145246	0.998	1	1	1	3.86e-05	0.0263	possibly correct	TRUE	C3_1,scan_30432,type_MULTI-MSMS	YLTLDSFDAMFR	R	E	0.997	2			739.853	1477.69	1478.7	2	-0.000122	-0.0825	3691.14	6064400	85786.9	815	826	TRUE
		Eukaryotic translation initiation factor 4E OS=Mus musculus OX=10090 GN=Eif4e PE=1 SV=1	IF4E_MOUSE	uniprot-mouse-SwissProt_2019.Fasta	25053.6	1	2	2	2	7.72e-05	0.12	possibly correct	TRUE	C3_1,scan_16193,type_MULTI-MSMS	IAIWTTEcENR	K	D	0.997	2	c8: Carbamidomethyl (+57.02)		696.832	1391.65	1392.66	2	-8.73e-05	-0.06269	2512.5	18189000	233659	163	173	TRUE
		Eukaryotic translation initiation factor 4E OS=Mus musculus OX=10090 GN=Eif4e PE=1 SV=1	IF4E_MOUSE	uniprot-mouse-SwissProt_2019.Fasta	25053.6	1	2	2	2	7.72e-05	0.12	possibly correct	TRUE	C3_1,scan_9954,type_MULTI-MSMS	TESNQEVANPEHYIK	K	H	0.996	2			586.948	1757.82	1758.83	3	-1.8e-05	-0.01023	1881.54	14142000	219180	22	36	TRUE
		Fragile X mental retardation syndrome-related protein 1 OS=Mus musculus OX=10090 GN=Fxr1 PE=1 SV=2	FXR1_MOUSE,FXR1_RAT	uniprot-mouse-SwissProt_2019.Fasta	76222.2	1	1	1	1	3.94e-05	0.0207	possibly correct	TRUE	C3_2,scan_33407,type_MULTI-MSMS	GFLEFVEDFIQVPR	R	N	0.997	2			848.441	1694.87	1695.87	2	-0.000162	-0.09553	3864	7591800	44226.9	277	290	TRUE
